# Mu Opioid Receptor Gene Dosage Influences Reciprocal Social Behaviors and Nucleus Accumbens Microcircuitry

**DOI:** 10.1101/2020.08.24.265454

**Authors:** Carlee Toddes, Emilia M. Lefevre, Dieter D. Brandner, Lauryn Zugschwert, Patrick E. Rothwell

## Abstract

The mu opioid receptor regulates reward derived from both drug use and natural experiences, including social interaction. Homozygous genetic knockout of the mu opioid receptor (Oprm1−/−) causes social deficits in mice, whereas partial dysregulation of mu opioid signaling has been documented in several neuropsychiatric disorders. Here, we investigated the social behavior of male and female mice with heterozygous genetic knockout of the mu opioid receptor (Oprm1+/−), modeling partial reduction of mu opioid signaling. Reciprocal social interaction and social conditioned place preference were diminished in Oprm1+/− and Oprm1−/− mutants of both sexes. Interaction with Oprm1 mutants also altered the social behavior of genotypical test partners. We corroborated this latter result using a social preference task, in which genotypical mice preferred interactions with another typical mouse over Oprm1 mutants. We also analyzed inhibitory synapses in the nucleus accumbens, a key brain region for mu opioid regulation of social behavior, using methods that differentiate between medium spiny neurons (MSNs) expressing the D1 or D2 dopamine receptor. Inhibitory synaptic transmission was increased in D2-MSNs of male mutants, but not female mutants, while the density of inhibitory synaptic puncta at the cell body of D2-MSNs was increased in both male and female mutants. These changes in nucleus accumbens microcircuitry were more robust in Oprm1+/− mutants than Oprm1−/− mutants, demonstrating that partial reductions of mu opioid signaling can have large effects on brain function and behavior. Our results support a role for partial dysregulation of mu opioid signaling in social deficits associated with neuropsychiatric conditions.
