## Supplemental Table S2 for "Mu Opioid Receptor Gene Dosage Influences Reciprocal Social Behaviors and Nucleus Accumbens Microcircuitry"

### Sheet: Figure 1
	Factor Name	df	F-value	p-value	Partial η2						Significance
1B: Oprm1 PCR							LSD post-hoc for Genotype				p<0.05
	Genotype	2, 17	128.633	<0.001	0.959		wt*het	<0.001			p<0.01
	Sex	1, 17	3.032	0.109	0.216		wt*ko	<0.001			p<0.001
	Genotype*Sex	2, 17	3.723	0.058	0.404		ko*het	<0.001
1C: Morphine Open Field							LSD post-hoc for Genotype	2.0mg/kg	6.32mg/kg	20mg/kg
	Dose	2.17, 58.50	115.724	<0.001	0.811		wt*het	0.002	<0.001	<0.001
	Genotype	2, 27	131.965	<0.001	0.907		wt*ko	<0.001	<0.001	<0.001
	Sex	1, 27	<1				het*ko	0.12	0.2	<0.001
	Dose*Genotype	2.17, 58.50	48.299	<0.001	0.782
	Dose*Sex	3, 27	<1
	Genotype*Sex	2, 27	<1
	Dose*Genotype*Sex	4.33, 58.50	1.117	0.36	0.076
1F: Oprm1 Experimental Mouse Pairwise - Total							LSD post-hoc for Genotype
	Genotype	2166	12.306	<0.001	0.129		wt*het	0.001
	Sex	1, 166	10.541	0.001	0.06		wt*ko	<0.001
	Genotype*Sex	2, 166	<1				het*ko	0.465
1G: Oprm1 Experimental Mouse Pairwise - Nose Contact							LSD post-hoc for Genotype
	Genotype	2, 129	3.736	0.026	0.055		wt*het	0.426
	Sex	1, 129	7.418	0.007	0.054		wt*ko	0.02
	Genotype*Sex	2, 129	<1				het*ko	0.104
1H: Oprm1 Experimental Mouse Pairwise - Huddling							LSD post-hoc for Genotype
	Genotype	2, 129	6.925	0.001	0.097		wt*het	0.021
	Sex	1, 129	2.116	0.148	0.016		wt*ko	0.001
	Genotype*Sex	2, 129	1.234	0.294	0.019		het*ko	0.367
1I: Oprm1 Experimental Mouse Pairwise - Following							LSD post-hoc for Genotype
	Genotype	2, 129	8.263	<0.001	0.114		wt*het	0.022
	Sex	1, 129	10.011	0.002	0.072		wt*ko	0.001
	Genotype*Sex	2, 129	1.311	0.273	0.02		het*ko	0.248
1J: Oprm1 Experimental Mouse Pairwise - Social Exploration
	Genotype	2, 129	1.822	0.156	0.028
	Sex	1, 129	<1
	Genotype*Sex	2, 129	2.884	0.06	0.043
1K: C57Bl/6J Partner Pairwise - Total
	Genotype	2, 105	<1
	Sex	1, 105	3.256	0.074	0.3
	Genotype*Sex	2, 105	1.602	306	0.3
1L: C57Bl/6J Partner Pairwise - Nose Contact
	Genotype	2, 83	1.952	0.148	0.045
	Sex	1, 83	5.287	0.024	0.06
	Genotype*Sex	2, 83	1.99	0.143	0.046
1M: C57Bl/6J Partner Pairwise - Huddling
	Genotype	2, 83	1.451	0.24	0.034
	Sex	1, 83	4.578	0.035	0.052
	Genotype*Sex	2, 83	1.499	0.229	0.035
1N: C57Bl/6J Partner Pairwise - Following
	Genotype	2, 83	1.532	0.222	0.036
	Sex	1, 83	3.449	0.067	0.04
	Genotype*Sex	2, 83	<1
1O: C57Bl/6J Partner Pairwise - Social Exploration							LSD post-hoc for Genotype
	Genotype	2, 83	3.585	0.032	0.08		wt*het	0.145
	Sex	1, 83	0.706	0.403	0.008		wt*ko	0.019
	Genotype*Sex	2, 83	3.785	0.027	0.084		het*ko	0.222

### Sheet: Figure 2
	Factor Name	df	F-value	p-value	Partial η2					Significance
2B: Social CPP Chamber Time							Simple Effect of Session			p<0.05
	Session	1,81	<1				wt	<0.001		p<0.01
	Session*Genotype	2,81	7.095	0.001	0.149		het	0.236		p<0.001
	Session*Sex	1,81	1.94	0.167	0.023		ko	0.646
	Session*Genotype*Sex	2,81	<1
	Genotype	2,81	<1
	Sex	1,81	<1
	Genotype*Sex	2,81	<1
2C: Social CPP Preference Scores							LSD post-hoc for Genotype
	Genotype	2,81	7.095	0.001	0.149		wt*het	0.002
	Sex	1,81	<1				wt*ko	0.004
	Genotype*Sex	2,81	<1				het*ko	0.455
2D: Social CPP split by Group							One-Sample t-test
	Group	4, 77	4.59	0.002	0.193		wt (same genotype)	<0.001
	Sex	1, 77	2.22	0.14	0.028		wt (mixed genotype)	0.392
	Group*Sex	4, 77	<1				het	0.234
							ko (mixed genotype)	0.868
							ko (same genotype)	0.671

### Sheet: Figure 3
	Factor Name	df	F-value	p-value	Partial η2					Significance
3B: Oprm1+/- Chamber Durations							LSD post-hoc for Chamber			p<0.05
	Chamber	1.19,27.45	44.15	<0.001	0.657		wt*ko	0.847		p<0.01
	Sex	1,23	<1				wt*center	<0.001		p<0.001
	Chamber*Sex	1.19,27.45	<1				ko*center	<0.001
3C: Oprm1+/- Preference Score
	Chamber	1,24	<1
3D: Oprm1-/- Chamber Durations							LSD post-hoc for Chamber
	Chamber	1.69,35.53	53.13	<0.001	0.717		wt*ko	0.026
	Sex	1,21	1.087	0.309	0.049		wt*center	<0.001
	Chamber*Sex	1.69,35.53	<1				ko*center	<0.001
3E: Oprm1-/- Preference Score
	Chamber	1,22	5.87	0.026	0.211

### Sheet: Figure 4
	Factor Name	df	F-value	p-value	Partial η2				Significance
4C-F: mIPSC Amplitude (both cell types)									p<0.05
	CellType	1,113	<1						p<0.01
	Sex	1,113	<1						p<0.001
	Genotype	2,113	<1
	CellType * Sex	1,113	<1
	CellType * Genotype	2,113	<1
	Sex * Genotype	2,113	<1
	CellType * Sex * Genotype	2,113	3.30576	0.0402491	0.055275
4C: D1-MSN mIPSC Amplitude
	Genotype	2,52	<1
	Sex	1,52	1.6336	0.206882	0.0304585
	Genotype * Sex	2,52	<1
4E: D2-MSN mIPSC Amplitude							LSD post-hoc for Genotype	Male	Female
	Genotype	2,61	<1				wt*het	0.008	no
	Sex	1,61	<1				wt*ko	0.022	main
	Genotype * Sex	2,61	3.616	0.033	0.106		het*ko	0.474	effect
4F: Cumulative frequency of D2-MSN mIPSC Amplitude
	Kolmogorov-Smirnov (male)	wt*het	D=0.23	<0.001
	Kolmogorov-Smirnov (male)	wt*ko	D=0.18	0.004
	Kolmogorov-Smirnov (female)	wt*het	D=0.085	0.465
	Kolmogorov-Smirnov (female)	wt*ko	D=0.075	0.627
4G-J: mIPSC Frequency (both cell types)
	CellType	1,113	<1
	Sex	1,113	2.35934	0.12733	0.0204521
	Genotype	2,113	<1
	CellType * Sex	1,113	<1
	CellType * Genotype	2,113	1.40936	0.248561	0.0243373
	Sex * Genotype	2,113	1.59288	0.207871	0.0274195
	CellType * Sex * Genotype	2,113	<1
4G: D1-MSN mIPSC Frequency
	Genotype	2,52	<1
	Sex	1,52	<1
	Genotype * Sex	2,52	<1
4I: D2-MSN mIPSC Frequency							LSD post-hoc for Genotype	Male	Female
	Genotype	2,61	1.54377	0.221802	0.048177		wt*het	0.025	no
	Sex	1,61	1.9139	0.171573	0.0304209		wt*ko	0.05	main
	Genotype * Sex	2,61	1.71305	0.188875	0.0531787		het*ko	0.564	effect
4J: Cumulate frequency of D2-MSN mIPSC Inter-Event Interval (IEI)
	Kolmogorov-Smirnov (male)	wt*het	D=0.24	<0.001
	Kolmogorov-Smirnov (male)	wt*ko	D=0.12	0.112
	Kolmogorov-Smirnov (female)	wt*het	D=0.035	0.999
	Kolmogorov-Smirnov (female)	wt*ko	D=0.10	0.22

### Sheet: Figure 5
	Factor Name	df	F-value	p-value	Partial η2
5B (left): Male mIPSC frequency							LSD post-hoc for Genotype	<10 pA	>10 pA		Significance
	Genotype	2,39	2.85	0.07	0.127		wt*het	no	0.008		p<0.05
	Amplitude	1,39	28.86	<0.001	0.425		wt*ko	main	0.024		p<0.01
	Genotype*Amplitude	2,39	6.13	0.005	0.239		het*ko	effect	0.443		p<0.001
5B (right): Female mIPSC frequency
	Genotype	2,20	<1
	Amplitude	1,20	11.09	0.003	0.357
	Genotype*Amplitude	2,20	1.1	0.351	0.099
5D: Cumulative frequency of gephyrin puncta density
	Kolmogorov-Smirnov:	wt*het	D=0.876	<0.001
	Kolmogorov-Smirnov:	wt*ko	D=0.503	<0.001
5E: Average gephyrin puncta density							LSD post-hoc for Genotype
	Genotype	2,11	24.552	<0.001	0.817		wt*het	0.13
	Sex	1,11	<1				wt*ko	<0.001
	Genotype*Sex	2,11	<1				het*ko	0.001

### Sheet: S1
	Factor Name	df	F-value	p-value	Partial η2			Significance
S1: % Maximum Possible Effect (MPE)								p<0.05
	Dose	3, 78	16.744	<0.001	0.392			p<0.01
	Genotype	2, 26	7.073	0.004	0.352			p<0.001
	Sex	1, 26	1.086	0.307	0.04
	Dose*Genotype	6, 78	7.385	<0.001	0.362		LSD post-hoc for Genotype	2.0mg/kg	6.32mg/kg	20mg/kg
	Dose*Sex	3, 78	1.055	0.373	0.039		wt*het	0.006	no	<0.001
	Sex*Genotype	2, 26	1.389	0.267	0.097		wt*ko	0.006	main	<0.001
	Dose*Genotype*Sex	6, 78	2.191	0.053	0.144		het*ko	0.933	effect	0.8

### Sheet: S2
	Factor Name	df	F-value	p-value	Partial η2			Significance
S2: Reciprocal Social Interaction by Partner								p<0.05
	Genotype (wt)	1,49	2.004	0.163	0.039			p<0.01
	Genotype (ko)	1,65	<1					p<0.001

### Sheet: S3
	Factor Name	df	F-value	p-value	Partial η2			Significance
S3B (left): Chamber time for social approach								p<0.05
	Chamber	1, 146	67.249	<0.001	0.315			p<0.01
	Chamber*Genotype	2, 146	<1					p<0.001
	Chamber*Sex	1, 146	<1
	Chamber*Genotype*Sex	2, 146	1.941	0.147	0.026
	Genotype	2, 146	<1
	Sex	1, 146	3.166	0.077	0.021
	Genotype*Sex	2, 146	<1
S3B (right): Chamber time for social novelty
	Chamber	1, 145	18.19	<0.001	0.111
	Chamber*Genotype	2, 145	2.47	0.088	0.033
	Chamber*Sex	1, 145	<1
	Chamber*Genotype*Sex	2, 145	<1
	Genotype	2, 145	<1
	Sex	1, 145	2.762	0.099	0.019
	Genotype*Sex	2, 145	1.316	0.271	0.018
S3C (left): Preference score for social approach
	Genotpe	2, 146	<1
	Sex	1, 146	<1
	Genotype*Sex	2, 146	1.941	0.147	0.026
S3C (right): Preference score for social novelty
	Genotpe	2, 145	2.477	0.088	0.033
	Sex	1, 145	<1
	Genotype*Sex	2, 145	<1

### Sheet: S4
	Factor Name	df	F-value	p-value	Partial η2					Significance
4B: mIPSC Amplitude in WT males and females							Simple Effect of Sex			p<0.05
	Sex	1,30	<1				D1-MSN	0.18		p<0.01
	Cell Type	1,30	1.31	0.262	0.042		D2-MSN	0.014		p<0.001
	Cell Type * Sex	1,30	7.189	0.012	0.193
4B: mIPSC Frequency in WT males and females
	Sex	1,30	<1
	Cell Type	1,30	1.779	0.192	0.056
	Cell Type * Sex	1,30	<1

### Sheet: S5
	Variable	Factor Name	df	F-value	p-value	Partial η2				Significance
5B (left): D2-MSN mIPSC Rise x Frequency (Male)										p<0.05
	Rise <1.5ms	Genotype	2,39	3.93487	0.0277558	0.167907				p<0.01
	Rise >1.5ms	Genotype	2,39	1.22591	0.30455	0.0591487				p<0.001
5B (right): D2-MSN mIPSC Rise x Frequency (Female)
	Rise <1.5ms	Genotype	2,22	<1
	Rise >1.5ms	Genotype	2,22	1.03388	0.372271	0.0859138
5C (left): D2-MSN mIPSC Decay x Frequency (Male)
	Decay <20ms	Genotype	2,39	3.88639	0.0288997	0.166182
	Decay >20ms	Genotype	2,39	1.77328	0.183191	0.083357
5C (right): D2-MSN mIPSC Decay x Frequency (Female)
	Decay <20ms	Genotype	2,22	1.55351	0.233831	0.123751
	Decay >20ms	Genotype	2,22	<1
Fig5D - D1-MSN mIPSC Amplitude x Frequency (Male)
	Amplitude <10pA	Genotype	2,29	1.67553	0.206094	0.11041
	Amplitude >10pA	Genotype	2,29	<1
Fig5D - D1-MSN mIPSC Amplitude x Frequency (Female)
	Amplitude <10pA	Genotype	2,23	1.07112	0.360617	0.0925684
	Amplitude >10pA	Genotype	2,23	1.69519	0.207734	0.139005
Fig5E - D1-MSN mIPSC Rise x Frequency (Male)
	Rise <1.5ms	Genotype	2,29	1.19171	0.318138	0.0759454
	Rise >1.5ms	Genotype	2,29	1.84309	0.176396	0.112775
Fig5E - D1-MSN mIPSC Rise x Frequency (Female)
	Rise <1.5ms	Genotype	2,23	4.41035	0.0239171	0.2772
	Rise >1.5ms	Genotype	2,23	<1
Fig5F - D1-MSN mIPSC Decay x Frequency (Male)
	Decay <20ms	Genotype	2,29	<1
	Decay >20ms	Genotype	2,29	2.40179	0.108346	0.142103
Fig5F - D1-MSN mIPSC Decay x Frequency (Female)
	Decay <20ms	Genotype	2,23	3.40071	0.050833	0.228225
	Decay >20ms	Genotype	2,23	<1
